# Lmo7a Coordinates Neural Crest Migration and Lineage Specification by Regulating Cell Adhesion Dynamics

**DOI:** 10.1101/2020.05.30.125468

**Authors:** David Tatarakis, Adam Tuttle, Thomas F. Schilling

**Author notes:** Author for Correspondence: Thomas F. Schilling, 4109 Natural Sciences II, Department of Developmental and Cell Biology, University of California, Irvine, CA 92617.

## Abstract

Cell migration requires dynamic regulation of cell-cell signaling and cell adhesion. Neural crest (NC) cells are highly migratory cells, which undergo an epithelial-mesenchymal transition (EMT) to leave the neural epithelium and migrate throughout the body to give rise to many different derivatives. We have identified a Lim-domain only (Lmo) protein, Lmo7a, expressed in early NC cells that controls both actin cytoskeletal dynamics and Wnt signaling during NC migration. In embryos deficient in Lmo7a, many NC cells fail to migrate away from the dorsal midline, and form aggregates. Unlike the majority of NC cells that appear to migrate normally, cells that aggregate in Lmo7a-deficient embryos mislocalize paxillin (Pxn) and have reduced levels of phosphorylated focal adhesion kinase (pFAK). Lmo7a loss-of-function also disrupts canonical Wnt signaling such that after the onset of NC cell migration, Wnt responses and nuclear β-catenin levels increase in the cells that aggregate. However, this increase in Wnt signaling appears secondary to the defect in migration. Similar to mutants for other Wnt regulators in NC cells, the NC cells in Lmo7a-deficient aggregates exhibit gene expression signatures of pigment cell progenitors, but also express markers of Schwann cell progenitors, suggesting a role for Lmo7a in pigment-glial specification. We propose that Lmo7a modulates cell adhesion to facilitate both robust NC cell migration and a subset of lineage decisions.
