## Supplemental Table 1 for "Lmo7a Coordinates Neural Crest Migration and Lineage Specification by Regulating Cell Adhesion Dynamics"

### Sheet: Sheet1
Primer pair Name	Forward Primer	Reverse Primer
lmo7a qPCR 1	GGAGTTGCGTCTTGAGGAGCT	TCTGCTCGATCTGCTCTCGC
lmo7a qPCR 2	AGCCCAACAGCAGTCGAG	TGTCTGCCACCCTGTGTC
lmo7a qPCR 3	CCCTGCCAAAGAGCCAATC	TCTGGTATGGACGAGGTGC
rps13a qPCR
lmo7a full gibson	ggatcccatcgattcgATGGAGTGGCGACCGCAG	gctcgagaggccttgTCACATGGCTGTGGGCTG
lmo7a noLim gibson	ggatcccatcgattcgATGGAGTGGCGACCGCAG	gctcgagaggccttgTCATTTCCTGCCACTCACTG
lmo7a noCH gibson	ggatcccatcgattcgATGGTTCTAATCACCATATATTGGTTG	gctcgagaggccttgTCACATGGCTGTGGGCTG
lmo7a sfGFP gibson	ctttttgcaggatcccatcgattcgATGGTTAGCAAAGGTGAAGAACTG	agttctagaggctcgagaggccttgTCACATGGCTGTGGGCTG
lmo7a mutant sequencing	CCATACCGTCACTCAGAG	CGTGAACGCTCTGGGAAGG
lmo7a gRNA primer	TAATACGACTCACTATAGGATACAAAGCCGTCTGGGCGTTTTAGAGCTAGAAATAGC	N/A
lmo7a CRISPRi gRNA 1	GCAGCTAATACGACTCACTATAGTGGCGACCGCAGTCTACTGGTTTTAGAGCTAGAAATA
lmo7a CRISPRi gRNA 2	GCAGCTAATACGACTCACTATAGAAGCACAGCTTTTCCACCCGTTTTAGAGCTAGAAATA
lmo7a CRISPRi gRNA 3	GCAGCTAATACGACTCACTATAGGGACCTTACCTAAAACTGAGTTTTAGAGCTAGAAATA
lmo7a CRISPRi gRNA 4	GCAGCTAATACGACTCACTATAGAGAAGAGCTCTTCCCGCTGGTTTTAGAGCTAGAAATA
