## Supplemental Table 7 for "Lmo7a Coordinates Neural Crest Migration and Lineage Specification by Regulating Cell Adhesion Dynamics"

Experiment: lmo7a_CRISPRi_12hpf Selected Filter: SYBR Green I / HRM Dye (465-510)
Include	Color	Pos	Name	Cp	Concentration	Standard	Status
True	255	A1	WT-1_rps13	20.44		0
True	255	A2	WT-1_rps13	20.57		0
True	255	A3	WT-1_rps13	20.64		0
True	255	A4	WT-2-rps13	20.70		0
True	255	A5	WT-2-rps13	20.76		0
True	255	A6	WT-2-rps13	20.86		0
True	255	A7	WT-3-rps13	20.73		0
True	255	A8	WT-3-rps13	20.83		0
True	255	A9	WT-3-rps13	20.87		0
True	255	B1	WT-1-lmo7a2	26.95		0
True	255	B2	WT-1-lmo7a2	27.10		0
True	255	B3	WT-1-lmo7a2	27.04		0
True	255	B4	WT-2-lmo7a2	27.10		0
True	255	B5	WT-2-lmo7a2	27.62		0
True	255	B6	WT-2-lmo7a2	25.82		0
True	255	B7	WT-3-lmo7a2	27.11		0
True	255	B8	WT-3-lmo7a2	26.87		0
True	255	B9	WT-3-lmo7a2	27.44		0
True	255	C1	WT-1-lmo7a3	27.75		0
True	255	C2	WT-1-lmo7a3	27.85		0
True	255	C3	WT-1-lmo7a3	27.91		0
True	255	C4	WT-2-lmo7a3	27.89		0
True	255	C5	WT-2-lmo7a3	27.81		0
True	255	C6	WT-2-lmo7a3	27.83		0
True	255	C7	WT-3-lmo7a3	27.65		0
True	255	C8	WT-3-lmo7a3	27.78		0
True	255	C9	WT-3-lmo7a3	27.83		0
True	255	D1	WT-1-lmo7a4	27.84		0
True	255	D2	WT-1-lmo7a4	27.75		0
True	255	D3	WT-1-lmo7a4	27.69		0
True	255	D4	WT-2-lmo7a4	27.48		0
True	255	D5	WT-2-lmo7a4	27.76		0
True	255	D6	WT-2-lmo7a4	27.52		0
True	255	D7	WT-3-lmo7a4	27.48		0
True	255	D8	WT-3-lmo7a4	27.50		0
True	255	D9	WT-3-lmo7a4	27.61		0
True	255	E1	lmo7a_CRISPRi-1-rps13	20.32		0
True	255	E2	lmo7a_CRISPRi-1-rps13	20.43		0
True	255	E3	lmo7a_CRISPRi-1-rps13	20.33		0
True	255	E4	lmo7a_CRISPRi-2-rps13	20.97		0
True	255	E5	lmo7a_CRISPRi-2-rps13	20.93		0
True	255	E6	lmo7a_CRISPRi-2-rps13	20.97		0
True	255	E7	lmo7a_CRISPRi-3-rps13	20.76		0
True	255	E8	lmo7a_CRISPRi-3-rps13	20.80		0
True	255	E9	lmo7a_CRISPRi-3-rps13	20.72		0
True	255	F1	lmo7a_CRISPRi-1-lmo7a2	30.87		0
True	255	F2	lmo7a_CRISPRi-1-lmo7a2	30.98		0
True	255	F3	lmo7a_CRISPRi-1-lmo7a2	31.61		0
True	255	F4	lmo7a_CRISPRi-2-lmo7a2	32.91		0
True	255	F5	lmo7a_CRISPRi-2-lmo7a2	26.15		0
True	255	F6	lmo7a_CRISPRi-2-lmo7a2	31.55		0
True	255	F7	lmo7a_CRISPRi-3-lmo7a2	29.61		0
True	255	F8	lmo7a_CRISPRi-3-lmo7a2	29.60		0
True	255	F9	lmo7a_CRISPRi-3-lmo7a2	32.03		0
True	255	G1	lmo7a_CRISPRi-1-lmo7a3	31.58		0
True	255	G2	lmo7a_CRISPRi-1-lmo7a3	30.73		0
True	255	G3	lmo7a_CRISPRi-1-lmo7a3	30.92		0
True	255	G4	lmo7a_CRISPRi-2-lmo7a3	30.92		0
True	255	G5	lmo7a_CRISPRi-2-lmo7a3	30.93		0
True	255	G6	lmo7a_CRISPRi-2-lmo7a3	32.96		0
True	255	G7	lmo7a_CRISPRi-3-lmo7a3	31.03		0
True	255	G8	lmo7a_CRISPRi-3-lmo7a3	31.08		0
True	255	G9	lmo7a_CRISPRi-3-lmo7a3	31.57		0
True	255	H1	lmo7a_CRISPRi-1-lmo7a4	34.95		0
True	255	H2	lmo7a_CRISPRi-1-lmo7a4	35.63		0
True	255	H3	lmo7a_CRISPRi-1-lmo7a4	35.66		0
True	255	H4	lmo7a_CRISPRi-2-lmo7a4	34.50		0
True	255	H5	lmo7a_CRISPRi-2-lmo7a4	36.94		0
True	255	H6	lmo7a_CRISPRi-2-lmo7a4	34.29		0
True	255	H7	lmo7a_CRISPRi-3-lmo7a4	35.66		0
True	255	H8	lmo7a_CRISPRi-3-lmo7a4	34.89		0
True	255	H9	lmo7a_CRISPRi-3-lmo7a4	35.54		0
