## Supplemental Table 8 for "Lmo7a Coordinates Neural Crest Migration and Lineage Specification by Regulating Cell Adhesion Dynamics"

### Sheet: Sheet1
Designation	Source or reference	Identifiers	Additional information
Rabbit anti Beta Catenin	GeneTex	Cat# 124481	1:500 dilution
Rabbit anti pFAK (pY576)	Invitrogen	Cat# 44-652G	1:200 dilution
Alexa Flour 647 conjugated Donkey Anti Rabbit IgG	Jackson ImmunoResearch Laboratories	Cat# 711-606-152	1:1000 dilution
DiAmino PhyenylIndole (DAPI)	Invitrogen	Cat# D1306	1:1000 dulution
Chemically competent DH5alpha cells	Schilling Lab	N/A
mMessage mMachine T7 ultra transcription kit	Ambion	Cat# AM1345
mMessage mMachine T3 transcription kit	Ambion	Cat# AM1348
mMessage mMachine SP6 transcription kit	Ambion	Cat# AM1340
Protoscript II first strand cDNA synthesis kit	New England Biolabs	Cat# E6560
Luna universal qPCR master mix	New England Biolabs	Cat# M3003
Direct-zol RNA Miniprep	Zymo Research	Cat# R2061
Trizol	Invitrogen	Cat# 15596018
Alt-R S.p. Cas9 Nuclease V3	IDT	Cat# 1081058
XAV939 GSK3-Stabilizer	StemCell Technologies	Cat# 72672
